# Integrative Transcriptomic Analysis of Anterior and Posterior IOP-Controlling Tissues in Glaucoma Reveals Enrichment of MHC-II Pathway and T-Cell Infiltration Signatures

**DOI:** 10.1101/2023.09.26.558362

**Authors:** Shuxin Liang, Shichen Zhang, Hongqiu Wang, Shaojun Tang

**Author notes:** The authors wish it to be known that the first two authors should be regarded as co-first authors.

## Abstract

**Background:** Glaucoma is a multifactorial neurodegenerative disease indicating by abnormalities in the whole eye, apart from optic neuropathy, and is often associated with abnormal intraocular pressure (IOP). However, the underlying pathological mechanisms of glaucoma and the management of IOP remain largely unaddressed. Emerging evidence suggests the involvement of immune changes in glaucoma. Therefore, characterizations of immune alternations by molecular profiling of IOP-controlling tissues from both anterior and posterior eye segments including trabecular meshwork (TM) and choroid may provide insights to the disease mechanism.

**Methods:** Bulk TM microarray data (GSE138125 and GSE27276) from primary open-angle glaucoma (POAG) and choroid single-cell transcriptome data (GSE203499) from glaucoma were downloaded from Gene Expression Omnibus (GEO) database. The two qualified TM datasets were integrated. Analyses of differential expression genes (DEGs), functional and pathway annotations, immune infiltration, and disease-related modules were performed using the POAG bulk data. Similarly, DEGs and pathway annotations, single-cell trajectory and switch gene analysis, and cell-cell communications were conducted using the choroid single-cell RNA-sequencing data. Finally, integrated analyses from the two studies were conducted to determine the glaucomatous changes between anterior and posterior IOP-controlling eye tissues.

**Results:** A total of 102 DEGs between POAG and healthy tissues were identified from the TM data. Gene set enrichment analysis revealed five glaucoma-enriched pathways: ATP generation and metabolism, cornification and keratinization, metabolism of reactive oxygen species (ROS), humoral immune response, and platelet aggregation. Significant immune infiltrations were observed in POAG tissue, including total T cells (excluding CD8^+^ T cells), NK cells, monocytic lineage, endothelial cells, and fibroblasts. Furthermore, the POAG enriched pathways are primarily from T-cell infiltrations. On the other hand, fourteen distinct cell clusters were identified from the choroid single-cell data. The most evident findings were fibrosis, represented by extracellular matrix (ECM), the actin-binding pathways enrichment in pericyte-fibroblast transition, reduction in light sensitivity of melanocytes, and complex immune changes among all cell types in the pathological conditions compared to control. Taken together, an integrated analyses between the TM microarray and choroid single-cell data result in 111 significantly dysregulated genes in the disease state. These key genes participated in immune and inflammatory reactions (DUSP1, ADM, CD74, CEBPD, HLA-DPA1, ZNF331), served as potential biomarkers for neurodegenerative and autoimmune diseases (such as NR4A2), or regulated membrane integrity, vasculature calcification, ECM interactions, and cell morphology (PTP4A1, MGP, and RASD1). Overall, our integrated data analyses might provide insight to the understanding of the disease mechanism.

**Conclusion:** By integrating bulk microarray data from TM and single-cell transcriptome data from the choroid, we systematically evaluated the glaucomatous transcriptomic changes between the anterior and posterior IOP-controlling tissue from ocular. Results indicated there was a significantly enrichment of genes belonging to the MHC-II pathway and T-cell infiltration in the disease state, opening new avenues for biomarkers discovery and therapeutic interventions to glaucoma.
