## supplementary figures and tables for "Integrative Transcriptomic Analysis of Anterior and Posterior IOP-Controlling Tissues in Glaucoma Reveals Enrichment of MHC-II Pathway and T-Cell Infiltration Signatures": suppl_table1.xls

### Sheet: suppl_table1_DEGs_GO
Supplementary Table 1. GO annotations of DEGs *
ONTOLOGY	ID	Description	GeneRatio	BgRatio	pvalue	p.adjust	qvalue	geneID	Count
BP	GO:0015671	oxygen transport	5/100	15/18862	1.09e-08	8.49e-06	7.71e-06	HBB/HBA2/HBD/HBG2/HBG1	5
BP	GO:0042744	hydrogen peroxide catabolic process	6/100	31/18862	1.26e-08	8.49e-06	7.71e-06	HBB/HBA2/HBD/HBG2/GPX3/HBG1	6
BP	GO:0042743	hydrogen peroxide metabolic process	7/100	56/18862	1.78e-08	8.49e-06	7.71e-06	HBB/HBA2/HBD/HBG2/MAOB/GPX3/HBG1	7
BP	GO:0015669	gas transport	5/100	20/18862	5.51e-08	1.97e-05	1.79e-05	HBB/HBA2/HBD/HBG2/HBG1	5
BP	GO:0070268	cornification	8/100	113/18862	1.52e-07	4.34e-05	3.94e-05	KRT13/KRT19/TGM1/KRT15/KRT5/PRSS8/KRT14/PKP3	8
BP	GO:0031581	hemidesmosome assembly	4/100	12/18862	3.56e-07	8.48e-05	7.7e-05	KRT5/LAMB3/KRT14/COL17A1	4
BP	GO:0098754	detoxification	8/100	138/18862	7.07e-07	0.000144308	0.000130947	HBB/HBA2/HBD/HBG2/S100A9/MT1A/GPX3/HBG1	8
BP	GO:0098869	cellular oxidant detoxification	7/100	102/18862	1.16e-06	0.000207927	0.000188676	HBB/HBA2/HBD/HBG2/S100A9/GPX3/HBG1	7
BP	GO:1990748	cellular detoxification	7/100	115/18862	2.61e-06	0.000414587	0.000376203	HBB/HBA2/HBD/HBG2/S100A9/GPX3/HBG1	7
BP	GO:0097237	cellular response to toxic substance	7/100	122/18862	3.88e-06	0.000553483	0.000502239	HBB/HBA2/HBD/HBG2/S100A9/GPX3/HBG1	7
BP	GO:0009636	response to toxic substance	9/100	239/18862	5.06e-06	0.000657021	0.000596191	HBB/HBA2/HBD/HBG2/S100A9/MAOB/MT1A/GPX3/HBG1	9
BP	GO:0008544	epidermis development	12/100	463/18862	6.17e-06	0.000734648	0.000666631	KRT13/ZFP36/KRT19/TGM1/KRT15/KRT5/LAMB3/PRSS8/KRT14/COL17A1/PKP3/CCN2	12
BP	GO:0046598	positive regulation of viral entry into host cell	3/100	11/18862	2.31e-05	0.00235957	0.00214111	TMPRSS4/LGALS1/CD74	3
BP	GO:0075294	positive regulation by symbiont of entry into host	3/100	11/18862	2.31e-05	0.00235957	0.00214111	TMPRSS4/LGALS1/CD74	3
BP	GO:0031424	keratinization	8/100	225/18862	2.63e-05	0.00249979	0.00226835	KRT13/KRT19/TGM1/KRT15/KRT5/PRSS8/KRT14/PKP3	8
BP	GO:0030216	keratinocyte differentiation	9/100	302/18862	3.26e-05	0.00291199	0.00264239	KRT13/ZFP36/KRT19/TGM1/KRT15/KRT5/PRSS8/KRT14/PKP3	9
BP	GO:0051238	sequestering of metal ion	3/100	16/18862	7.7e-05	0.00621264	0.00563744	LCN2/S100A9/S100A8	3
BP	GO:0015701	bicarbonate transport	4/100	43/18862	7.83e-05	0.00621264	0.00563744	HBB/HBA2/CA12/SLC4A11	4
BP	GO:0072593	reactive oxygen species metabolic process	8/100	281/18862	0.000125046	0.00897109	0.0081405	HBB/HBA2/HBD/HBG2/MAOB/GPX3/HBG1/CCN2	8
BP	GO:0009913	epidermal cell differentiation	9/100	360/18862	0.000125645	0.00897109	0.0081405	KRT13/ZFP36/KRT19/TGM1/KRT15/KRT5/PRSS8/KRT14/PKP3	9
BP	GO:0045229	external encapsulating structure organization	9/100	396/18862	0.000255686	0.0173866	0.0157769	ITGB5/TGM1/HTRA1/TNXB/FMOD/COL8A2/LAMB3/COL17A1/CCN2	9
BP	GO:0043588	skin development	9/100	415/18862	0.000360453	0.0233967	0.0212305	KRT13/ZFP36/KRT19/TGM1/KRT15/KRT5/PRSS8/KRT14/PKP3	9
BP	GO:0071621	granulocyte chemotaxis	5/100	124/18862	0.000517929	0.0321285	0.0291539	S100A9/CD74/S100A8/S100A14/SAA1	5
BP	GO:0031032	actomyosin structure organization	6/100	191/18862	0.000539975	0.0321285	0.0291539	MYH14/ITGB5/TNNT3/KRT19/CCN2/CSRP2	6
BP	GO:1903902	positive regulation of viral life cycle	3/100	32/18862	0.000641386	0.036636	0.0332441	TMPRSS4/LGALS1/CD74	3
BP	GO:0019730	antimicrobial humoral response	5/100	142/18862	0.000956331	0.044932	0.040772	SLPI/LCN2/S100A9/DEFB1/S100A8	5
BP	GO:0006882	cellular zinc ion homeostasis	3/100	38/18862	0.00106604	0.044932	0.040772	S100A9/MT1A/S100A8	3
BP	GO:0045214	sarcomere organization	3/100	38/18862	0.00106604	0.044932	0.040772	TNNT3/KRT19/CSRP2	3
BP	GO:0097529	myeloid leukocyte migration	6/100	218/18862	0.00107529	0.044932	0.040772	DUSP1/S100A9/CD74/S100A8/S100A14/SAA1	6
BP	GO:0043312	neutrophil degranulation	9/100	485/18862	0.00109532	0.044932	0.040772	HBB/SLPI/LCN2/SERPINA3/S100A9/CEACAM6/S100A11/CFD/S100A8	9
BP	GO:0002283	neutrophil activation involved in immune response	9/100	488/18862	0.00114337	0.044932	0.040772	HBB/SLPI/LCN2/SERPINA3/S100A9/CEACAM6/S100A11/CFD/S100A8	9
BP	GO:0097530	granulocyte migration	5/100	148/18862	0.00115055	0.044932	0.040772	S100A9/CD74/S100A8/S100A14/SAA1	5
BP	GO:0030198	extracellular matrix organization	8/100	393/18862	0.00116073	0.044932	0.040772	ITGB5/HTRA1/TNXB/FMOD/COL8A2/LAMB3/COL17A1/CCN2	8
BP	GO:0043062	extracellular structure organization	8/100	394/18862	0.00117968	0.044932	0.040772	ITGB5/HTRA1/TNXB/FMOD/COL8A2/LAMB3/COL17A1/CCN2	8
BP	GO:0019614	catechol-containing compound catabolic process	2/100	10/18862	0.00121802	0.044932	0.040772	MAOA/MAOB	2
BP	GO:0042135	neurotransmitter catabolic process	2/100	10/18862	0.00121802	0.044932	0.040772	MAOA/MAOB	2
BP	GO:0042424	catecholamine catabolic process	2/100	10/18862	0.00121802	0.044932	0.040772	MAOA/MAOB	2
BP	GO:0055069	zinc ion homeostasis	3/100	40/18862	0.00123898	0.044932	0.040772	S100A9/MT1A/S100A8	3
BP	GO:0030595	leukocyte chemotaxis	6/100	226/18862	0.00129361	0.044932	0.040772	DUSP1/S100A9/CD74/S100A8/S100A14/SAA1	6
BP	GO:0031960	response to corticosteroid	5/100	152/18862	0.00129535	0.044932	0.040772	ZFP36/DUSP1/MAOB/IGFBP2/CCN2	5
BP	GO:0046596	regulation of viral entry into host cell	3/100	41/18862	0.00133167	0.044932	0.040772	TMPRSS4/LGALS1/CD74	3
BP	GO:0002446	neutrophil mediated immunity	9/100	499/18862	0.00133442	0.044932	0.040772	HBB/SLPI/LCN2/SERPINA3/S100A9/CEACAM6/S100A11/CFD/S100A8	9
BP	GO:0042119	neutrophil activation	9/100	500/18862	0.001353	0.044932	0.040772	HBB/SLPI/LCN2/SERPINA3/S100A9/CEACAM6/S100A11/CFD/S100A8	9
CC	GO:0031838	haptoglobin-hemoglobin complex	5/101	11/19520	1.51e-09	2.61e-07	2.23e-07	HBB/HBA2/HBD/HBG2/HBG1	5
CC	GO:0005833	hemoglobin complex	5/101	12/19520	2.58e-09	2.61e-07	2.23e-07	HBB/HBA2/HBD/HBG2/HBG1	5
CC	GO:0062023	collagen-containing extracellular matrix	15/101	423/19520	4.64e-09	3.12e-07	2.67e-07	SLPI/HTRA1/TNXB/SERPINA3/MGP/FMOD/COL8A2/S100A9/LAMB3/PCOLCE/COL17A1/LGALS1/CCN2/S100A8/CDH2	15
CC	GO:0042613	MHC class II protein complex	3/101	16/19520	7.17e-05	0.00362066	0.00309426	HLA-DPA1/HLA-DMB/CD74	3
CC	GO:0071682	endocytic vesicle lumen	3/101	20/19520	0.000143774	0.00580846	0.00496398	HBB/HBA2/SAA1	3
CC	GO:0034774	secretory granule lumen	8/101	322/19520	0.00026869	0.00682644	0.00583396	SLPI/LCN2/SERPINA3/S100A9/S100A11/CFD/GRP/S100A8	8
CC	GO:0042611	MHC protein complex	3/101	25/19520	0.000284671	0.00682644	0.00583396	HLA-DPA1/HLA-DMB/CD74	3
CC	GO:0060205	cytoplasmic vesicle lumen	8/101	326/19520	0.000291927	0.00682644	0.00583396	SLPI/LCN2/SERPINA3/S100A9/S100A11/CFD/GRP/S100A8	8
CC	GO:0031983	vesicle lumen	8/101	328/19520	0.000304148	0.00682644	0.00583396	SLPI/LCN2/SERPINA3/S100A9/S100A11/CFD/GRP/S100A8	8
CC	GO:0045111	intermediate filament cytoskeleton	7/101	256/19520	0.000370787	0.00748989	0.00640095	KRT13/KRT19/KRT15/KRT5/KRT14/FAM83H/S100A8	7
CC	GO:0016324	apical plasma membrane	8/101	351/19520	0.000477337	0.00876565	0.00749122	ECRG4/CEACAM6/PROM2/UPK1B/SCNN1A/IGFBP2/CDH2/SLC4A11	8
CC	GO:0005882	intermediate filament	6/101	215/19520	0.00088469	0.0145854	0.0124649	KRT13/KRT19/KRT15/KRT5/KRT14/FAM83H	6
CC	GO:0072562	blood microparticle	5/101	146/19520	0.000973107	0.0145854	0.0124649	HBB/HBA2/HBD/HBG2/SERPINA3	5
CC	GO:0030669	clathrin-coated endocytic vesicle membrane	3/101	39/19520	0.00107328	0.0145854	0.0124649	HLA-DPA1/CD74/TYRP1	3
CC	GO:0030139	endocytic vesicle	7/101	307/19520	0.00108307	0.0145854	0.0124649	HBB/HBA2/HLA-DPA1/ITGB5/CD74/TYRP1/SAA1	7
CC	GO:0045177	apical part of cell	8/101	414/19520	0.00138763	0.0175189	0.0149718	ECRG4/CEACAM6/PROM2/UPK1B/SCNN1A/IGFBP2/CDH2/SLC4A11	8
CC	GO:0045095	keratin filament	4/101	96/19520	0.0015579	0.0185116	0.0158202	KRT13/KRT5/KRT14/FAM83H	4
CC	GO:0030665	clathrin-coated vesicle membrane	4/101	117/19520	0.00320139	0.0336603	0.0287665	HLA-DPA1/AP1M2/CD74/TYRP1	4
CC	GO:0045334	clathrin-coated endocytic vesicle	3/101	57/19520	0.00321277	0.0336603	0.0287665	HLA-DPA1/CD74/TYRP1	3
CC	GO:0005765	lysosomal membrane	7/101	378/19520	0.00349934	0.0336603	0.0287665	HLA-DPA1/AP1M2/HLA-DMB/CEACAM6/TSPAN1/CD74/ATP10B	7
CC	GO:0098852	lytic vacuole membrane	7/101	378/19520	0.00349934	0.0336603	0.0287665	HLA-DPA1/AP1M2/HLA-DMB/CEACAM6/TSPAN1/CD74/ATP10B	7
CC	GO:0005788	endoplasmic reticulum lumen	6/101	306/19520	0.00516008	0.0458537	0.0391871	MSLN/MXRA8/COL8A2/COL17A1/LGALS1/CDH2	6
CC	GO:0016327	apicolateral plasma membrane	2/101	21/19520	0.00522097	0.0458537	0.0391871	KRT19/CDH2	2
MF	GO:0031720	haptoglobin binding	5/98	10/18337	9.7e-10	2.31e-07	2.02e-07	HBB/HBA2/HBD/HBG2/HBG1	5
MF	GO:0005344	oxygen carrier activity	5/98	14/18337	7.58e-09	9.02e-07	7.9e-07	HBB/HBA2/HBD/HBG2/HBG1	5
MF	GO:0004601	peroxidase activity	6/98	53/18337	3.74e-07	2.27e-05	1.99e-05	HBB/HBA2/HBD/HBG2/GPX3/HBG1	6
MF	GO:0016209	antioxidant activity	7/98	86/18337	3.82e-07	2.27e-05	1.99e-05	HBB/HBA2/HBD/HBG2/S100A9/GPX3/HBG1	7
MF	GO:0016684	oxidoreductase activity, acting on peroxide as acceptor	6/98	57/18337	5.81e-07	2.77e-05	2.42e-05	HBB/HBA2/HBD/HBG2/GPX3/HBG1	6
MF	GO:0019825	oxygen binding	5/98	39/18337	1.96e-06	7.78e-05	6.81e-05	HBB/HBA2/HBD/HBG2/HBG1	5
MF	GO:0043177	organic acid binding	7/98	114/18337	2.59e-06	8.8e-05	7.7e-05	HBB/HBA2/HBD/HBG2/S100A9/HBG1/S100A8	7
MF	GO:0048306	calcium-dependent protein binding	6/98	84/18337	5.8e-06	0.000172476	0.000151041	TNNT3/S100A9/S100A11/S100A8/S100A14/S100A2	6
MF	GO:0140104	molecular carrier activity	5/98	67/18337	2.92e-05	0.000772888	0.000676833	HBB/HBA2/HBD/HBG2/HBG1	5
MF	GO:0005201	extracellular matrix structural constituent	7/98	170/18337	3.54e-05	0.000843269	0.000738466	TNXB/MGP/FMOD/COL8A2/LAMB3/PCOLCE/COL17A1	7
MF	GO:0005520	insulin-like growth factor binding	3/98	29/18337	0.000488964	0.0105794	0.00926458	HTRA1/IGFBP2/CCN2	3
MF	GO:0020037	heme binding	5/98	140/18337	0.000928475	0.0184148	0.0161262	HBB/HBA2/HBD/HBG2/HBG1	5
MF	GO:0005504	fatty acid binding	3/98	37/18337	0.00100807	0.0184554	0.0161617	PTGDS/S100A9/S100A8	3
MF	GO:0045294	alpha-catenin binding	2/98	10/18337	0.00123722	0.018792	0.0164565	PKP3/CDH2	2
MF	GO:0050786	RAGE receptor binding	2/98	10/18337	0.00123722	0.018792	0.0164565	S100A9/S100A8	2
MF	GO:0046906	tetrapyrrole binding	5/98	150/18337	0.00126333	0.018792	0.0164565	HBB/HBA2/HBD/HBG2/HBG1	5
MF	GO:0035325	Toll-like receptor binding	2/98	12/18337	0.00180198	0.0247557	0.021679	S100A9/S100A8	2
MF	GO:0008201	heparin binding	5/98	164/18337	0.00187228	0.0247557	0.021679	NELL2/TNXB/PCOLCE/CCN2/SAA1	5
MF	GO:0036041	long-chain fatty acid binding	2/98	13/18337	0.00212221	0.0265835	0.0232796	S100A9/S100A8	2
MF	GO:0005200	structural constituent of cytoskeleton	4/98	103/18337	0.00226357	0.0269365	0.0235888	KRT19/KRT15/KRT5/KRT14	4
MF	GO:0019215	intermediate filament binding	2/98	15/18337	0.002837	0.0321527	0.0281567	KRT14/FAM83H	2
MF	GO:0016641	oxidoreductase activity, acting on the CH-NH2 group of donors, oxygen as acceptor	2/98	16/18337	0.00323103	0.0349539	0.0306098	MAOA/MAOB	2
MF	GO:0023026	MHC class II protein complex binding	2/98	17/18337	0.00364912	0.0377605	0.0330676	HLA-DMB/CD74	2
MF	GO:0098641	cadherin binding involved in cell-cell adhesion	2/98	18/18337	0.00409102	0.0405693	0.0355273	S100A11/PKP3	2
MF	GO:0016638	oxidoreductase activity, acting on the CH-NH2 group of donors	2/98	20/18337	0.00504518	0.0480301	0.0420609	MAOA/MAOB	2
* DEGs: differentially expressed genes
