## supplementary figures and tables for "Integrative Transcriptomic Analysis of Anterior and Posterior IOP-Controlling Tissues in Glaucoma Reveals Enrichment of MHC-II Pathway and T-Cell Infiltration Signatures": suppl_table2.xlsx

### Sheet: Sheet1
Supplementary Table 2. KEGG Pathways of DEGs
ID	description	generatio	bgratio	pvalue	padjust	qvalue	geneID	count
hsa05150	Staphylococcus aureus infection	44740	96/8191	6.77429e-07	3.7936e-05	3.56541e-05	3860/3880/3866/3861/1675/1672	6
hsa04915	Estrogen signaling pathway	44679	138/8191	0.00115352	0.0322986	0.0303558	3860/3880/3866/3861	4
hsa04612	Antigen processing and presentation	44635	78/8191	0.000348101	0.0189472	0.0103284	3113/3109/972	3
hsa05310	Asthma	44607	31/8191	0.00141164	0.0189472	0.0103284	3113/3109	2
hsa05143	African trypanosomiasis	44607	37/8191	0.00200904	0.0189472	0.0103284	3043/3040	2
hsa05330	Allograft rejection	44607	38/8191	0.00211841	0.0189472	0.0103284	3113/3109	2
hsa04145	Phagosome	44635	152/8191	0.00241984	0.0189472	0.0103284	3113/3693/3109	3
hsa05332	Graft-versus-host disease	44607	42/8191	0.00258358	0.0189472	0.0103284	3113/3109	2
hsa04514	Cell adhesion molecules	44635	157/8191	0.00265359	0.0189472	0.0103284	3113/3109/1000	3
hsa04940	Type I diabetes mellitus	44607	43/8191	0.00270674	0.0189472	0.0103284	3113/3109	2
hsa04672	Intestinal immune network for IgA production	44607	49/8191	0.00350278	0.0190733	0.0103971	3113/3109	2
hsa05144	Malaria	44607	50/8191	0.00364487	0.0190733	0.0103971	3043/3040	2
hsa05152	Tuberculosis	44635	180/8191	0.00390841	0.0190733	0.0103971	3113/3109/972	3
hsa05320	Autoimmune thyroid disease	44607	53/8191	0.00408713	0.0190733	0.0103971	3113/3109	2
hsa05416	Viral myocarditis	44607	60/8191	0.00521112	0.0224479	0.0122366	3113/3109	2
hsa05321	Inflammatory bowel disease	44607	65/8191	0.00609155	0.0243662	0.0132823	3113/3109	2
hsa05140	Leishmaniasis	44607	77/8191	0.0084613	0.0296145	0.0161433	3113/3109	2
hsa05412	Arrhythmogenic right ventricular cardiomyopathy	44607	77/8191	0.0084613	0.0296145	0.0161433	3693/1000	2
hsa04658	Th1 and Th2 cell differentiation	44607	92/8191	0.0119148	0.0378432	0.0206288	3113/3109	2
hsa05323	Rheumatoid arthritis	44607	93/8191	0.0121639	0.0378432	0.0206288	3113/3109	2
hsa05150	Staphylococcus aureus infection	44607	96/8191	0.0129247	0.038094	0.0207655	3113/3109	2
hsa04640	Hematopoietic cell lineage	44607	99/8191	0.0137061	0.0383771	0.0209199	3113/3109	2
hsa04659	Th17 cell differentiation	44607	108/8191	0.0161711	0.043123	0.0235069	3113/3109	2
hsa05145	Toxoplasmosis	44607	112/8191	0.0173238	0.044097	0.0240378	3113/3109	2
