## supplementary figures and tables for "Integrative Transcriptomic Analysis of Anterior and Posterior IOP-Controlling Tissues in Glaucoma Reveals Enrichment of MHC-II Pathway and T-Cell Infiltration Signatures": suppl_table4.xls

### Sheet: suppl_table4_midnightblue_genef
Supplementary Table 4. Gene Function of Hub Genes of Midnightblue Module
gene	KME	logFC	AveExpr	t	P.Value	adj.P.Val	B	change	ENTREZID	NCBI_url	FullName	HGNC_ID	GeneType	Summary
ADAP2	0.814944	0.508447	7.71249	2.56879	0.0136292	0.121255	-3.31403	stable	55803	https://www.ncbi.nlm.nih.gov/gene/55803	ADAP2	16487	protein coding	The protein encoded by this gene binds beta-tubulin and increases the stability of microtubules. The encoded protein can also translocate to the cell membrane and bind phosphatidylinositol 3,4,5-trisphosphate (PtdInsP3) and inositol 1,3,4,5-tetrakisphosphate (InsP4). In addition, this protein is a GTPase-activating protein for ADP ribosylation factor 6 and may be able to block the entry of some R…
AIF1	0.812859	0.900927	7.47869	4.33068	8.32523e-05	0.00406132	1.36198	stable	199	https://www.ncbi.nlm.nih.gov/gene/199	AIF1	352	protein coding	This gene encodes a protein that binds actin and calcium. This gene is induced by cytokines and interferon and may promote macrophage activation and growth of vascular smooth muscle cells and T-lymphocytes. Polymorphisms in this gene may be associated with systemic sclerosis. Alternative splicing results in multiple transcript variants, but the full-length and coding nature of some of these varia…
ALOX5AP	0.867976	0.91152	8.43237	3.64804	0.000689463	0.018083	-0.606443	stable	241	https://www.ncbi.nlm.nih.gov/gene/241	ALOX5AP	436	protein coding	This gene encodes a protein which, with 5-lipoxygenase, is required for leukotriene synthesis. Leukotrienes are arachidonic acid metabolites which have been implicated in various types of inflammatory responses, including asthma, arthritis and psoriasis. This protein localizes to the plasma membrane. Inhibitors of its function impede translocation of 5-lipoxygenase from the cytoplasm to the cell …
C1QB	0.820643	0.655408	9.19462	2.30884	0.0256493	0.178073	-3.86684	stable	713	https://www.ncbi.nlm.nih.gov/gene/713	C1QB	1242	protein coding	This gene encodes the B-chain polypeptide of serum complement subcomponent C1q, which associates with C1r and C1s to yield the first component of the serum complement system. C1q is composed of 18 polypeptide chains which include 6 A-chains, 6 B-chains, and 6 C-chains. Each chain contains an N-terminal collagen-like region and a C-terminal C1q globular domain. C1q deficiency is associated with lu…
CD74	0.872731	1.06465	9.04295	4.69141	2.5958e-05	0.00178354	2.45576	up	972	https://www.ncbi.nlm.nih.gov/gene/972	CD74	1697	protein coding	The protein encoded by this gene associates with class II major histocompatibility complex (MHC) and is an important chaperone that regulates antigen presentation for immune response. It also serves as cell surface receptor for the cytokine macrophage migration inhibitory factor (MIF) which, when bound to the encoded protein, initiates survival pathways and cell proliferation. This protein also i…
CSF1R	0.855413	0.76236	8.10342	4.85139	1.5356e-05	0.00120825	2.94978	stable	1436	https://www.ncbi.nlm.nih.gov/gene/1436	CSF1R	2433	protein coding	The protein encoded by this gene is the receptor for colony stimulating factor 1, a cytokine which controls the production, differentiation, and function of macrophages. This receptor mediates most if not all of the biological effects of this cytokine. Ligand binding activates the receptor kinase through a process of oligomerization and transphosphorylation. The encoded protein is a tyrosine kina…
CYTH4	0.852033	0.781397	8.63043	4.59012	3.6105e-05	0.00224666	2.14564	stable	27128	https://www.ncbi.nlm.nih.gov/gene/27128	CYTH4	9505	protein coding	This gene encodes a member of the PSCD family of proteins, which have an N-terminal coiled-coil motif, a central Sec7 domain, and a C-terminal pleckstrin homology (PH) domain. The coiled-coil motif is involved in homodimerization, the Sec7 domain contains guanine-nucleotide exchange protein (GEP) activity, and the PH domain interacts with phospholipids and is responsible for association of PSCDs …
DOCK2	0.825569	0.287089	6.18677	3.96707	0.000261135	0.00927599	0.294398	stable	1794	https://www.ncbi.nlm.nih.gov/gene/1794	DOCK2	2988	protein coding	The protein encoded by this gene belongs to the CDM protein family. It is specifically expressed in hematopoietic cells and is predominantly expressed in peripheral blood leukocytes. The protein is involved in remodeling of the actin cytoskeleton required for lymphocyte migration in response to chemokine signaling. It activates members of the Rho family of GTPases, for example RAC1 and RAC2, by a…
FCGBP	0.872279	1.76999	9.28907	6.08128	2.45148e-07	6.80931e-05	6.85731	up	8857	https://www.ncbi.nlm.nih.gov/gene/8857	FCGBP	13572	protein coding	Located in extracellular exosome. [provided by Alliance of Genome Resources, Apr 2022]
HAVCR2	0.811322	0.31983	6.85357	2.56557	0.0137395	0.122013	-3.32114	stable	84868	https://www.ncbi.nlm.nih.gov/gene/84868	HAVCR2	18437	protein coding	The protein encoded by this gene belongs to the immunoglobulin superfamily, and TIM family of proteins. CD4-positive T helper lymphocytes can be divided into types 1 (Th1) and 2 (Th2) on the basis of their cytokine secretion patterns. Th1 cells are involved in cell-mediated immunity to intracellular pathogens and delayed-type hypersensitivity reactions, whereas, Th2 cells are involved in the cont…
HLA-DMA	0.856718	0.444551	7.88123	2.93288	0.00528765	0.067291	-2.46891	stable	3108	https://www.ncbi.nlm.nih.gov/gene/3108	HLA-DMA	4934	protein coding	HLA-DMA belongs to the HLA class II alpha chain paralogues. This class II molecule is a heterodimer consisting of an alpha (DMA) and a beta chain (DMB), both anchored in the membrane. It is located in intracellular vesicles. DM plays a central role in the peptide loading of MHC class II molecules by helping to release the CLIP molecule from the peptide binding site. Class II molecules are express…
HLA-DPB1	0.843844	0.690391	10.353	3.63735	0.00071183	0.0183077	-0.635952	stable	3115	https://www.ncbi.nlm.nih.gov/gene/3115	HLA-DPB1	4940	protein coding	HLA-DPB belongs to the HLA class II beta chain paralogues. This class II molecule is a heterodimer consisting of an alpha (DPA) and a beta chain (DPB), both anchored in the membrane. It plays a central role in the immune system by presenting peptides derived from extracellular proteins. Class II molecules are expressed in antigen presenting cells (APC: B lymphocytes, dendritic cells, macrophages)…
LY86	0.810355	0.469339	6.38604	5.28325	3.65141e-06	0.000481427	4.30434	stable	9450	https://www.ncbi.nlm.nih.gov/gene/9450	LY86	16837	protein coding	Acts upstream of or within positive regulation of lipopolysaccharide-mediated signaling pathway. Predicted to be located in extracellular space. [provided by Alliance of Genome Resources, Apr 2022]
MS4A6A	0.859025	0.487432	6.7158	4.46749	5.36853e-05	0.0029537	1.77322	stable	64231	https://www.ncbi.nlm.nih.gov/gene/64231	MS4A6A	13375	protein coding	This gene encodes a member of the membrane-spanning 4A gene family. Members of this nascent protein family are characterized by common structural features and similar intron/exon splice boundaries and display unique expression patterns among hematopoietic cells and nonlymphoid tissues. The gene encoding this protein is localized to 11q12.1, among a cluster of family members. Alternative splicing …
