## supplementary figures and tables for "Integrative Transcriptomic Analysis of Anterior and Posterior IOP-Controlling Tissues in Glaucoma Reveals Enrichment of MHC-II Pathway and T-Cell Infiltration Signatures": suppl_table5.xls

### Sheet: suppl_table5_lightcyan_genefunc
Supplementary Table 5. Gene Function of Hub Genes of Lightcyan Module
gene	KME	logFC	AveExpr	t	P.Value	adj.P.Val	B	change	ENTREZID	NCBI_url	FullName	HGNC_ID	GeneType	Summary
CEBPD	0.863103	-1.85415	8.59003	-8.24274	1.65202e-10	3.4539e-07	13.7411	down	1052	https://www.ncbi.nlm.nih.gov/gene/1052	CEBPD	1835	protein coding	The protein encoded by this intronless gene is a bZIP transcription factor which can bind as a homodimer to certain DNA regulatory regions. It can also form heterodimers with the related protein CEBP-alpha. The encoded protein is important in the regulation of genes involved in immune and inflammatory responses, and may be involved in the regulation of genes associated with activation and/or diff…
CHI3L2	0.839378	-0.858395	7.16259	-3.35514	0.0016291	0.0321752	-1.39813	stable	1117	https://www.ncbi.nlm.nih.gov/gene/1117	CHI3L2	1933	protein coding	The protein encoded by this gene is similar to bacterial chitinases but lacks chitinase activity. The encoded protein is secreted and is involved in cartilage biogenesis. Several transcript variants encoding different isoforms have been found for this gene. [provided by RefSeq, Apr 2012]
CSRNP1	0.815625	-1.38346	8.46364	-6.64697	3.56582e-08	1.93281e-05	8.67988	down	64651	https://www.ncbi.nlm.nih.gov/gene/64651	CSRNP1	14300	protein coding	This gene encodes a protein that localizes to the nucleus and expression of this gene is induced in response to elevated levels of axin. The Wnt signalling pathway, which is negatively regulated by axin, is important in axis formation in early development and impaired regulation of this signalling pathway is often involved in tumors. A decreased level of expression of this gene in tumors compared…
DUSP1	0.866649	-1.22981	7.38295	-6.48845	6.12028e-08	2.71425e-05	8.16934	down	1843	https://www.ncbi.nlm.nih.gov/gene/1843	DUSP1	3064	protein coding	The protein encoded by this gene is a phosphatase with dual specificity for tyrosine and threonine. The encoded protein can dephosphorylate MAP kinase MAPK1/ERK2, which results in its involvement in several cellular processes. This protein appears to play an important role in the human cellular response to environmental stress as well as in the negative regulation of cellular proliferation. Final…
DUSP5	0.804757	-0.748479	7.14827	-3.50001	0.00106906	0.0241819	-1.01112	stable	1847	https://www.ncbi.nlm.nih.gov/gene/1847	DUSP5	3071	protein coding	The protein encoded by this gene is a member of the dual specificity protein phosphatase subfamily. These phosphatases inactivate their target kinases by dephosphorylating both the phosphoserine/threonine and phosphotyrosine residues. They negatively regulate members of the mitogen-activated protein (MAP) kinase superfamily (MAPK/ERK, SAPK/JNK, p38), which are associated with cellular proliferati…
FBXO32	0.83785	-0.290609	7.2903	-1.77604	0.0825563	0.345302	-4.85046	stable	114907	https://www.ncbi.nlm.nih.gov/gene/114907	FBXO32	16731	protein coding	This gene encodes a member of the F-box protein family which is characterized by an approximately 40 amino acid motif, the F-box. The F-box proteins constitute one of the four subunits of the ubiquitin protein ligase complex called SCFs (SKP1-cullin-F-box), which function in phosphorylation-dependent ubiquitination. The F-box proteins are divided into 3 classes: Fbws containing WD-40 domains, Fbl…
GADD45B	0.828372	-0.807179	7.52301	-3.9925	0.000241357	0.00880864	0.367737	stable	4616	https://www.ncbi.nlm.nih.gov/gene/4616	GADD45B	4096	protein coding	This gene is a member of a group of genes whose transcript levels are increased following stressful growth arrest conditions and treatment with DNA-damaging agents. The genes in this group respond to environmental stresses by mediating activation of the p38/JNK pathway. This activation is mediated via their proteins binding and activating MTK1/MEKK4 kinase, which is an upstream activator of both …
MT1A	0.918209	-1.13664	6.78434	-5.17125	5.3119e-06	0.000612123	3.95053	down	4489	https://www.ncbi.nlm.nih.gov/gene/4489	MT1A	7393	protein coding	This gene is a member of the metallothionein family of genes. Proteins encoded by this gene family are low in molecular weight, are cysteine-rich, lack aromatic residues, and bind divalent heavy metal ions. The conserved cysteine residues co-ordinate metal ions using mercaptide linkages. These proteins act as anti-oxidants, protect against hydroxyl free radicals, are important in homeostatic cont…
NFKBIA	0.847759	-0.695003	9.072	-5.1281	6.13482e-06	0.00066506	3.81463	stable	4792	https://www.ncbi.nlm.nih.gov/gene/4792	NFKBIA	7797	protein coding	This gene encodes a member of the NF-kappa-B inhibitor family, which contain multiple ankrin repeat domains. The encoded protein interacts with REL dimers to inhibit NF-kappa-B/REL complexes which are involved in inflammatory responses. The encoded protein moves between the cytoplasm and the nucleus via a nuclear localization signal and CRM1-mediated nuclear export. Mutations in this gene have be…
RASD1	0.885073	-1.12376	6.97995	-4.78052	1.93871e-05	0.00142578	2.73034	down	51655	https://www.ncbi.nlm.nih.gov/gene/51655	RASD1	15828	protein coding	This gene encodes a member of the Ras superfamily of small GTPases and is induced by dexamethasone. The encoded protein is an activator of G-protein signaling and acts as a direct nucleotide exchange factor for Gi-Go proteins. This protein interacts with the neuronal nitric oxide adaptor protein CAPON, and a nuclear adaptor protein FE65, which interacts with the Alzheimer's disease amyloid precur…
