## Supplementary material for "Integrative Transcriptomic Analysis of Anterior and Posterior IOP-Controlling Tissues in Glaucoma Reveals Enrichment of MHC-II Pathway and T-Cell Infiltration Signatures": tables: table 1.xlsx

### Sheet: Sheet1
Table 1. Gene intersection of TM and choroid datasets
Gene Name	DEGs	WGCNA		Immune Cell					Endothelial Cell-Fibroblast-Pericyte					Melanocyte		Total TRUE Count	Immune Cells TRUE Count	Endothelial cells-Fibroblasts-Pericytes TRUE Count	Melanocytes TRUE Count
				Marker	Switch Genes		Cell Chat		Marker	Switch Genes		Cell Chat		Marker	Switch Genes
		Midnightblue	Lightcyan		NKT Cell → Mast and B Cell	NKT Cell → Macrophage	Ligand	Receptor		Fibroblast→ Pericyte	Fibroblast → Endothelial Cell	Ligand	Receptor		Normal → glaucoma
DUSP1	+		+	+	+				+	+				+	+	8	4	4	4
ADM			+	+	+					+	+			+	+	7	3	3	3
CD74	+	+			+	+		+			+		+			7	5	4	2
CEBPD	+		+	+	+				+					+		6	4	3	3
HLA-DPA1	+	+			+		+				+	+				6	4	4	2
JUN			+	+	+				+		+			+		6	3	3	2
MGP	+			+	+	+			+	+						6	4	3	1
NR4A2			+	+		+			+		+			+		6	3	3	2
PTP4A1			+	+		+			+	+	+					6	3	4	1
RASD1	+		+							+	+			+	+	6	2	4	4
ZNF331			+	+	+	+			+		+					6	4	3	1
CCL3		+		+	+		+					+				5	4	2	1
CDH2	+						+	+				+	+			5	3	3	1
DDIT4			+	+	+									+	+	5	3	1	3
GADD45B			+	+	+									+	+	5	3	1	3
HLA-DMA		+		+	+		+					+				5	4	2	1
HLA-DPB1		+			+	+	+					+				5	4	2	1
LDLR			+	+					+					+	+	5	2	2	3
PTGDS	+			+						+	+			+		5	2	3	2
S100A11	+			+	+				+					+		5	3	2	2
TYRP1	+			+					+					+	+	5	2	2	3
VCP			+	+	+				+					+		5	3	2	2
ZFP36	+		+						+	+	+					5	2	5	2
ADH1B		+							+	+	+					4	1	4	1
ARL4D	+									+	+			+		4	1	3	2
C1QB		+		+	+									+		4	3	1	2
CANX			+	+	+							+				4	3	2	1
CD4		+			+			+					+			4	3	2	1
CFD	+			+	+				+							4	3	2	1
CSF1R		+		+	+			+								4	4	1	1
CSRNP1	+		+						+		+					4	2	4	2
FCGBP	+	+		+	+											4	4	2	2
FMOD	+								+	+	+					4	1	4	1
GPX3	+		+		+				+							4	3	3	2
HLA-C		+					+					+		+		4	2	2	2
HLA-DMB	+	+			+		+									4	4	2	2
HLA-DQA1		+			+		+					+				4	3	2	1
HLA-DRB5		+			+		+					+				4	3	2	1
ITGAM		+		+	+								+			4	3	2	1
KLF9			+		+				+					+		4	2	2	2
LAP3		+		+	+					+						4	3	2	1
LGALS1	+				+				+					+		4	2	2	2
MNDA		+		+	+					+						4	3	2	1
MT2A			+	+						+	+					4	2	3	1
MXRA8	+								+	+	+					4	1	4	1
NFKBIA			+	+	+									+		4	3	1	2
PCOLCE	+								+	+	+					4	1	4	1
RGS16			+		+				+		+					4	2	3	1
RPS12	+								+					+	+	4	1	2	3
SERPINA3	+		+						+	+						4	2	4	2
SLPI	+								+	+	+					4	1	4	1
TAGLN	+			+						+	+					4	2	3	1
ADAP2		+		+	+											3	3	1	1
AIF1		+		+	+											3	3	1	1
ALOX5AP		+		+	+											3	3	1	1
ANKH	+								+	+						3	1	3	1
CCDC71L			+							+	+					3	1	3	1
CCN2	+								+					+		3	1	2	2
COL8A2	+								+		+					3	1	3	1
CYBB		+		+	+											3	3	1	1
CYTH4		+		+	+											3	3	1	1
DDX17	+			+										+		3	2	1	2
DHRS3			+							+	+					3	1	3	1
FBXO32			+						+	+						3	1	3	1
FCGR2A		+		+	+											3	3	1	1
FOLR2		+		+	+											3	3	1	1
HAVCR2		+			+			+								3	3	1	1
HBB	+				+						+					3	2	2	1
HEXB		+			+									+		3	2	1	2
HILPDA	+		+						+							3	2	3	2
ITGB5	+				+								+			3	2	2	1
LGI4	+									+				+		3	1	2	2
LTC4S		+		+	+											3	3	1	1
LY96		+		+	+											3	3	1	1
MS4A6A		+		+	+											3	3	1	1
NNMT			+						+	+						3	1	3	1
PLEK		+		+	+											3	3	1	1
PMAIP1			+	+										+		3	2	1	2
RHOU	+				+				+							3	2	2	1
S100A8	+			+	+											3	3	1	1
S100A9	+			+	+											3	3	1	1
TLR2		+		+	+											3	3	1	1
VSIG4		+		+	+											3	3	1	1
ZFAND5			+		+				+							3	2	2	1
CASP8		+		+												2	2	1	1
CSRP2	+								+							2	1	2	1
DUSP5			+							+						2	1	2	1
ECRG4	+								+							2	1	2	1
GMFG		+		+												2	2	1	1
GUSB1		+			+											2	2	1	1
HBA2	+			+												2	2	1	1
HCST		+		+												2	2	1	1
IGFBP2	+									+						2	1	2	1
KDM5B		+							+							2	1	2	1
LILRB2		+			+											2	2	1	1
LY86		+			+											2	2	1	1
MT1M			+								+					2	1	2	1
P2RX4		+			+											2	2	1	1
PLCB2		+			+											2	2	1	1
SAMD9		+		+												2	2	1	1
SH2B3		+			+											2	2	1	1
TGAM		+						+								2	2	1	1
TNXB	+											+				2	1	2	1
SLC2A5		+		+												2	2	1	1
TREM2		+		+												2	2	1	1
MARCO		+		+												2	2	1	1
HOPX	+			+												2	2	1	1
JMY			+	+												2	2	1	1
GRP	+								+							2	1	2	1
HOPX	+								+							2	1	2	1
CHI3L1		+							+							2	1	2	1
"+" Count	44	48	31	55	59	6	9	6	39	26	25	10	5	25	8
Genes with underline were hub genes of DEGs from the integrated TM dataset, and those in bold were hub genes of the POAG-related modules from WGCNA. "+" : the presence of character of the corresponding column set. TRUE count: number of "+".
